# Evolutionary radiation of *Polaromonas* from mountain glaciers downstream

**DOI:** 10.64898/2026.02.18.706520

**Authors:** Grégoire Michoud, Aileen Geers, Hannes Peter, Amy C. Thorpe, Zhi-Ping Zhong, Virginia Rich, Tom J. Battin

## Abstract

Habitat transitions are central to microbial ecology and evolution and have been extensively studied across vastly different environments, such as between saline and non-saline environments. However, microbial habitat transitions along other large-scale environmental gradients remain poorly studied. This is particularly true for transitions involving the cryosphere, despite building evidence suggesting the Cryogenian as important for evolutionary radiation. Here, we investigated ecosystem transitions and related genomic adaptations of the cosmopolitan cryospheric *Polaromonas* bacterium. We constructed a pangenome from 282 high-quality genomes, sourced from glaciers, glacier-fed streams, lakes, wetlands, groundwater, rivers, and soils. Phylogenetic reconciliation revealed that the ancestral *Polaromonas* genome radiated from glacier ecosystems into various downstream environments through multiple independent transitions. These transitions were marked by extensive horizontal gene transfer and gene loss, with mobile genetic elements, such as plasmids and prophages playing key roles in genomic diversification. Predicted ancestral genomes encoded versatile metabolic and stress-response capacities, supporting adaptation to fluctuating and extreme conditions in the various cryospheric habitats. Compared to the ancestral *Polaromonas* genome, distinct genomic signatures were associated with specific habitats: glacier-fed stream lineages possess expanded stress tolerance repertoires, glacier lineages gained chemolithotrophic and anaerobic pathways, lake and wetland genomes acquired phototrophic functions, and soil lineages expanded substrate transport and stress tolerance. Together, our findings highlight the role of genomic plasticity in the ecological success of *Polaromonas*, and also underscore the cryosphere as a potential evolutionary cradle from which lineages dispersed and adapted to downstream aquatic and terrestrial environments.
