## Supplementary Table 1 for "Evolutionary radiation of *Polaromonas* from mountain glaciers downstream"

### Sheet: Table_S1
Supplemetary Table 1. Characteristics of the Polaromonas genomes used in the study
Genome	Assembly accession	Bioproject	assembly_bio_sample_accession	Country	Environment	Completeness (%)	Contamination (%)	Contigs	Size (bp)	GC (%)	Coding ratio (%)	tRNA	tmRNA	rRNA	ncRNA	ncRNA region	CRISPR	CDS	CDS hypothetical	CDS pseudogene	sORF	GAP	oriC	oriV	oriT
Polaromonas_sp._341R_metabat_60_GCA_025351605.1	GCA_025351605.1	PRJNA781406	SAMN30205773	Uganda	GFS	75.72	1.27	324	2722988	57.3	86.1	31	1	0	8	7	0	2705	463	7	0	0	0	0	0
Polaromonas_sp._338R_metabat_72_GCA_025352405.1	GCA_025352405.1	PRJNA781406	SAMN30205640	Uganda	GFS	93.3	0.97	346	3780470	57.7	86.7	37	0	1	8	12	0	3682	593	15	0	0	0	0	0
Polaromonas_sp._GL140_1_metabinner_90_sub_GCA_025358905.1	GCA_025358905.1	PRJNA781406	SAMN30205854	Uganda	GFS	78.04	1.77	378	2807498	57.3	85.5	27	1	0	6	7	0	2795	527	7	0	0	0	0	0
Polaromonas_sp._341R_metabinner_59_sub_GCA_025359325.1	GCA_025359325.1	PRJNA781406	SAMN30205787	Uganda	GFS	85.35	5.96	370	3460362	56.5	87.4	44	1	3	9	12	0	3438	627	9	1	0	0	0	0
Polaromonas_sp._GL140_2_metabinner_137_GCA_025359525.1	GCA_025359525.1	PRJNA781406	SAMN30205904	Uganda	GFS	78.94	1.17	350	2571627	57.2	85.9	30	1	1	7	9	0	2560	403	4	0	0	0	0	0
Polaromonas_sp._GL140_3_metabinner_95_sub_GCA_025361825.1	GCA_025361825.1	PRJNA781406	SAMN30205984	Uganda	GFS	81.22	2.27	488	3150594	57	84.4	28	0	0	7	10	0	3210	638	9	0	0	0	0	0
Polaromonas_sp._341R_metabinner_37_GCA_025362315.1	GCA_025362315.1	PRJNA781406	SAMN30205784	Uganda	GFS	87.92	6.18	122	3484414	55.9	89.8	30	1	0	10	9	0	3477	610	11	0	0	0	0	0
Polaromonas_sp._338R_metabinner_90_sub_GCA_025362825.1	GCA_025362825.1	PRJNA781406	SAMN30205664	Uganda	GFS	78.67	3.09	616	4127781	59.2	83.4	42	1	1	6	8	0	4087	877	8	0	0	0	0	0
Polaromonas_sp._338R_metabinner_111_GCA_025363125.1	GCA_025363125.1	PRJNA781406	SAMN30205645	Uganda	GFS	80.53	4.46	555	3906406	57.1	86.6	27	0	0	9	12	0	3856	611	7	0	0	0	0	0
Polaromonas_sp._337R_metabinner_20_sub_GCA_025363315.1	GCA_025363315.1	PRJNA781406	SAMN30205606	Uganda	GFS	90.86	2.53	386	3568050	57	85.7	36	1	0	8	8	0	3603	747	7	0	0	0	0	0
Polaromonas_sp._OTE_1_metabat_360_sub_GCA_031360275.1	GCA_031360275.1	PRJNA808857	SAMN29838033	Switzerland	GFS	82.97	4.5	592	3929231	62.4	83.6	43	1	0	9	13	0	3828	636	23	0	0	0	0	0
Polaromonas_sp._OTE_1_metabat_241_GCA_031360565.1	GCA_031360565.1	PRJNA808857	SAMN29838018	Switzerland	GFS	70.46	0.47	538	2415810	59.2	82.8	26	1	0	2	9	0	2458	524	11	0	0	0	0	0
Polaromonas_sp._OTE_21_metabat_256_GCA_031363755.1	GCA_031363755.1	PRJNA808857	SAMN29838197	Switzerland	GFS	94.91	0.36	209	3139498	61	86.1	39	1	0	6	8	1	2938	503	8	1	0	0	0	0
Polaromonas_sp._OTE_21_concoct_200_GCA_031364265.1	GCA_031364265.1	PRJNA808857	SAMN29838170	Switzerland	GFS	88.73	1.74	872	3596951	61.3	77.3	42	0	2	8	10	0	3621	1015	18	1	0	0	0	0
Polaromonas_sp._OTE_14_metabat.245_GCA_031365795.1	GCA_031365795.1	PRJNA808857	SAMN29838099	Switzerland	GFS	77.47	1.61	664	3558169	59.9	80.2	31	0	0	6	10	0	3507	797	12	1	0	0	0	0
Polaromonas_sp._OTE_14_metabat.17_GCA_031365885.1	GCA_031365885.1	PRJNA808857	SAMN29838094	Switzerland	GFS	81.21	0.71	284	3411627	59.8	84.8	32	0	1	6	10	0	3355	592	25	1	0	0	0	0
Polaromonas_sp._OTE_51_metabat_360_GCA_031370115.1	GCA_031370115.1	PRJNA808857	SAMN29838410	Switzerland	GFS	72.48	0.58	795	3193790	60.2	77.6	29	1	0	4	8	0	3245	858	18	0	0	1	0	0
Polaromonas_sp._OTE_70_metabat_118_sub_GCA_031375685.1	GCA_031375685.1	PRJNA808857	SAMN29838610	Switzerland	GFS	76.47	0.61	591	2731920	56.7	82.1	28	0	1	3	10	0	2866	707	14	0	0	0	0	0
Polaromonas_sp._OTE_70_concoct_231_GCA_031375865.1	GCA_031375865.1	PRJNA808857	SAMN29838600	Switzerland	GFS	81.26	1.94	897	3979499	59.9	78.1	42	0	0	9	11	1	3907	985	14	2	0	0	0	0
Polaromonas_sp._OTE_78_metabat_161_GCA_031386705.1	GCA_031386705.1	PRJNA808857	SAMN29838842	Switzerland	GFS	77.56	0.5	569	2616177	59.2	82.3	25	0	0	4	13	0	2709	611	6	0	0	0	0	0
Polaromonas_sp._OTE_78_metabat_150_GCA_031386895.1	GCA_031386895.1	PRJNA808857	SAMN29838838	Switzerland	GFS	94.34	1.5	206	3387473	56.5	87.9	37	0	0	6	13	2	3348	607	10	0	0	0	0	0
Polaromonas_sp._SOY_38_metabat_66_GCA_031396485.1	GCA_031396485.1	PRJNA808857	SAMN29839437	Switzerland	GFS	93.39	0.44	423	4406043	60.8	84.5	35	1	1	5	18	0	4207	653	18	2	0	1	0	0
Polaromonas_sp._VAR_34_metabat_240_GCA_031409395.1	GCA_031409395.1	PRJNA808857	SAMN29839875	Switzerland	GFS	80.71	2.03	425	3097508	62	84.3	31	1	0	6	11	0	2896	388	9	0	0	1	0	0
Polaromonas_sp._VAR_25_metabat_291_GCA_031410335.1	GCA_031410335.1	PRJNA808857	SAMN29839829	Switzerland	GFS	91.87	2.6	206	3290139	57.7	90	41	0	1	7	10	0	3225	362	5	0	0	0	0	0
Polaromonas_sp._VAR_18_metabat_307_GCA_031411155.1	GCA_031411155.1	PRJNA808857	SAMN29839791	Switzerland	GFS	90.59	1.18	334	3857723	63.7	86.2	41	0	1	7	13	1	3676	443	10	1	0	1	0	0
Polaromonas_sp._VAR_17_metabat_362_GCA_031412235.1	GCA_031412235.1	PRJNA808857	SAMN29839735	Switzerland	GFS	83.2	1.12	440	3655964	57.5	85.3	32	0	0	6	14	0	3647	669	14	1	0	0	0	0
Polaromonas_sp._VAR_34_metabat_99_GCA_031414215.1	GCA_031414215.1	PRJNA808857	SAMN29839931	Switzerland	GFS	96.89	1.31	58	3278072	55.9	91.9	40	0	1	7	10	0	3225	345	1	0	0	0	0	0
Polaromonas_sp._VAR_35_metabat_51_GCA_031417695.1	GCA_031417695.1	PRJNA808857	SAMN29839989	Switzerland	GFS	82.76	0.39	500	3225084	56.5	83.6	32	1	0	4	8	0	3308	714	10	0	0	0	0	0
Polaromonas_sp._VAR_35_metabat_389_GCA_031417995.1	GCA_031417995.1	PRJNA808857	SAMN29839973	Switzerland	GFS	91.55	0.46	184	3626420	56.9	90.5	40	0	0	6	11	0	3546	436	13	0	0	0	0	0
Polaromonas_sp._VAR_45_metabat_307_GCA_031419775.1	GCA_031419775.1	PRJNA808857	SAMN29840265	Switzerland	GFS	72.29	1.51	523	2536395	58.7	83.7	31	1	0	2	8	0	2597	570	11	0	0	0	0	0
Polaromonas_sp._VAR_48_metabat_346_GCA_031422575.1	GCA_031422575.1	PRJNA808857	SAMN29840332	Switzerland	GFS	74.47	0.73	716	3011453	56.3	79.9	29	1	0	4	6	0	3134	810	7	0	0	0	0	0
Polaromonas_sp._VAR_69_metabat_82_GCA_031423655.1	GCA_031423655.1	PRJNA808857	SAMN29840491	Switzerland	GFS	79.17	0.34	570	3563776	59.8	81.5	40	0	0	6	10	1	3451	697	6	1	0	0	0	0
Polaromonas_sp._VAR_69_concoct_353_sub_GCA_031424555.1	GCA_031424555.1	PRJNA808857	SAMN29840448	Switzerland	GFS	71.36	0.98	1075	2906107	59.2	76.1	35	0	1	6	11	0	3156	1028	8	0	0	0	0	0
Polaromonas_sp._VAR_61_metabat_80_GCA_031424935.1	GCA_031424935.1	PRJNA808857	SAMN29840428	Switzerland	GFS	99.22	3.09	77	3580036	55.8	90.7	36	1	0	6	13	0	3434	513	9	0	0	0	0	0
Polaromonas_sp._VAR_87_metabat_80_GCA_031427075.1	GCA_031427075.1	PRJNA808857	SAMN29840775	Switzerland	GFS	78.77	2.7	667	2913569	61.6	78.1	36	0	0	4	5	0	2969	871	16	1	0	0	0	0
Polaromonas_sp._VAR_87_metabat_250_GCA_031427595.1	GCA_031427595.1	PRJNA808857	SAMN29840751	Switzerland	GFS	70.62	1.49	700	2699928	59.5	79.3	23	1	0	4	7	0	2820	845	23	0	0	0	0	0
Polaromonas_sp._VAR_78_metabat_344_GCA_031431575.1	GCA_031431575.1	PRJNA808857	SAMN29840552	Switzerland	GFS	77.75	0.86	549	3232723	56.2	82.8	33	1	1	7	8	0	3299	723	8	0	0	0	0	0
GFS_10061	GCA_043726595.1	PRJNA781406	SAMN39314820	Uganda	GFS	90.25	2.89	223	3489513	55.8	88.8	44	1	1	7	10	0	3509	652	10	1	0	0	0	0
GFS_6717	GCA_043740935.1	PRJNA781406	SAMN39315692	Russia	GFS	70.74	6.83	418	3296375	60	83.4	31	1	0	4	10	0	3262	669	13	0	0	1	0	0
GFS_8810	GCA_043765715.1	PRJNA781406	SAMN39315534	New Zealand	GFS	70.83	4.72	664	3264521	57.1	80.3	20	0	0	7	13	0	3243	836	6	0	0	0	0	0
GFS_9371	GCA_043763445.1	PRJNA781406	SAMN39315564	New Zealand	GFS	83.51	0	491	2316101	58.8	77.8	28	1	0	4	5	0	2180	566	6	1	0	0	0	0
GL115_UP_metabinner_4	GCA_043756405.1	PRJNA781406	SAMN39315428	Nepal	GFS	92.59	2.03	202	3042988	55.3	87.8	42	0	0	9	9	3	3097	549	14	0	0	0	0	0
GL124_DN_metabat_88_sub	GCA_043754255.1	PRJNA781406	SAMN39315256	Kyrgyzstan	GFS	83.44	4.27	290	3093661	55.3	87	35	0	0	3	9	1	3136	591	2	0	0	0	0	0
GL51_DN_concoct_96	GCA_043770515.1	PRJNA781406	SAMN39316179	Russia	GFS	88.25	2.46	285	3128665	60.8	84.7	35	0	0	7	7	3	2980	590	16	1	0	0	0	0
GL53_Down_metabinner_31_sub	GCA_023347065.1	PRJNA781406	SAMN22036267	Russia	GFS	90.38	5.14	193	3606748	56.4	88.4	38	0	0	7	11	0	3556	664	9	0	0	0	0	0
GL53_Up_metabat_123_sub	GCA_043719295.1	PRJNA781406	SAMN39314280	Russia	GFS	78.63	1.58	431	2553161	59.9	80.4	40	0	0	1	6	0	2470	657	7	0	0	0	0	0
GL54_UP_metabat_59	GCA_043772005.1	PRJNA781406	SAMN39316219	Russia	GFS	72.43	6.07	462	3334854	57.8	84.7	21	0	0	6	11	0	3327	656	9	0	0	0	0	0
GL72_UP_metabinner_127_sub	GCA_043756865.1	PRJNA781406	SAMN39315406	Ecuador	GFS	70.92	3.97	221	3298716	58.7	89.1	20	0	0	5	9	0	3170	396	4	0	0	0	0	0
GL74_DN_metabinner_58	GCA_043771335.1	PRJNA781406	SAMN39316202	Ecuador	GFS	86.21	7.44	424	3510031	55.9	85.5	38	0	0	6	8	0	3590	806	16	0	0	0	0	0
GL93_UP_metabat_6_sub	GCA_043767845.1	PRJNA781406	SAMN39315673	Norway	GFS	85.62	2.84	296	4336659	56.6	89	37	0	1	8	13	1	4333	663	7	0	0	0	0	0
GL95_UP_metabat_47	GCA_025355565.1	PRJNA781406	SAMN30206012	Norway	GFS	76.17	3.25	550	3309840	59.2	82.4	29	0	1	11	11	1	3366	823	15	1	0	0	0	0
GL99_UP_metabinner_20	GCA_043761585.1	PRJNA781406	SAMN39315900	France	GFS	82.8	2.4	315	3174946	56.3	85.7	27	1	1	8	8	2	3209	642	4	0	0	0	0	0
GLR56_GL46_UP_1_metabat_13	GCA_043765155.1	PRJNA781406	SAMN39315553	Russia	GFS	94.27	1.08	202	3349434	56.3	88.1	42	0	0	6	12	0	3359	637	8	0	0	0	0	0
GLR68_GL53_UP_2_metabat_54	GCA_043745355.1	PRJNA781406	SAMN39314018	Russia	GFS	92.22	1.21	121	3734043	62.3	89.8	42	0	1	8	14	0	3525	292	8	1	0	0	0	0
Polaromonas_sp._CG9_12_GCA_000751355.1	GCA_000751355.1	PRJEB6335	SAMEA2591371	Antarctica	Glacier	100	0.65	7	4904541	61.4	87.7	54	1	9	9	16	0	4585	324	5	0	0	0	0	0
Polaromonas_sp._LF_bin_444_GCA_014376885.1	GCA_014376885.1	PRJNA552582	SAMN14819210	Greenland	Glacier	73.18	1.39	401	2595529	64.8	83.9	22	0	0	9	11	0	2447	257	9	0	0	0	0	0
Polaromonas_eurypsychrophila_CGMCC_1.15322_GCA_014641715.1	GCA_014641715.1	PRJDB10509	SAMD00245041	China	Glacier	100	0.22	36	4161929	61.6	89.9	43	1	3	9	15	0	3940	257	2	1	3	0	0	0
2021_BC_W20_bin.72.purify	NA	CRA011553	NA	China	Glacier	81.01	2.39	418	2897017	58.7	85.6	32	1	0	4	12	0	2943	582	12	0	0	0	0	0
ISO_B136_3	NA	PRJNA813429	NA	China	Glacier	100	0.05	85	3908284	61.4	88.1	51	1	3	8	14	0	3684	355	46	0	0	0	0	0
ISO_B141_3	NA	PRJNA813430	NA	China	Glacier	99.99	0.61	176	4140552	62	87.6	51	1	3	9	13	2	3887	345	26	0	0	0	0	0
ISO_B147_2	NA	PRJNA813431	NA	China	Glacier	99.99	0.05	191	4275792	61.1	87.2	50	1	3	9	13	1	4101	466	68	0	0	0	0	0
ISO_B224_1	NA	PRJNA813432	NA	China	Glacier	100	0.58	105	4183358	61.4	87.8	48	1	3	8	15	0	3905	423	48	1	0	0	0	0
ISO_B231_2	NA	PRJNA813433	NA	China	Glacier	100	0.42	147	4190597	61.2	87.1	54	1	3	10	16	0	3971	431	55	0	0	0	0	0
ISO_B231_3	NA	PRJNA813434	NA	China	Glacier	100	0.14	95	4060386	61.4	87.7	51	1	3	8	14	0	3828	379	38	1	0	0	0	0
ISO_B412_3	NA	PRJNA813435	NA	China	Glacier	99.99	0.05	123	3997244	61.3	88	53	1	3	11	13	0	3771	383	55	0	0	0	0	0
ISO_B44	NA	PRJNA813436	NA	China	Glacier	100	0	93	4042958	62	88.3	49	1	3	7	15	0	3754	278	35	0	0	0	0	0
ISO_B443_1	NA	PRJNA813437	NA	China	Glacier	99.97	0.71	80	4369766	62.1	88.2	46	1	3	10	12	0	4056	308	26	0	0	0	0	0
ISO_B468_1	NA	PRJNA813438	NA	China	Glacier	99.99	0.13	178	4285769	61.1	87.2	52	1	3	10	14	0	4080	449	61	0	0	0	0	0
ISO_B485_1.001	NA	PRJNA813439	NA	China	Glacier	100	0.18	75	3980754	61.9	88.8	50	1	2	9	14	0	3680	284	28	0	0	0	0	0
ISO_B485_2	NA	PRJNA813440	NA	China	Glacier	100	1.56	113	4406649	61.6	87.7	48	1	3	8	18	0	4092	421	35	0	0	0	0	0
ISO_B505_3	NA	PRJNA813441	NA	China	Glacier	100	0.21	46	4316292	59.3	87.4	47	1	3	8	14	0	4105	523	26	0	0	0	0	0
ISO_B518_3	NA	PRJNA813442	NA	China	Glacier	99.99	0.41	45	4196833	59.5	87.6	44	1	3	9	13	0	3990	433	25	0	0	0	0	0
ISO_B68_3	NA	PRJNA813443	NA	China	Glacier	99.74	0.09	95	4423288	62.4	88.4	47	1	3	6	13	0	4065	296	28	1	0	0	0	0
ISO_B98_3	NA	PRJNA813444	NA	China	Glacier	100	0.01	66	4209047	62.3	88.4	53	1	9	8	13	0	3894	290	30	0	0	0	0	0
ISO_DSP2_3_2.001	NA	PRJNA813445	NA	China	Glacier	100	0.03	79	3902184	61.6	87.7	50	1	6	11	11	0	3590	297	19	1	0	0	0	0
ISO_N1991_1_4	NA	PRJNA813446	NA	China	Glacier	99.99	0.06	81	4160563	61.4	88	49	1	3	10	14	0	3937	387	35	1	0	0	0	0
ISO_N1994_1_3	NA	PRJNA813447	NA	China	Glacier	99.98	0.02	77	4048305	61.5	88	47	1	3	10	14	0	3818	322	35	1	0	0	0	0
ISO_N1998_1_3	NA	PRJNA813448	NA	China	Glacier	99.97	0.04	41	4202707	62	88.3	53	1	12	9	12	0	3859	272	35	0	0	0	0	0
ISO_N1999_1_3	NA	PRJNA813449	NA	China	Glacier	100	0.37	54	4394944	59.5	87.7	45	1	3	10	13	0	4196	546	29	0	0	0	0	0
ISO_N1999_2_4	NA	PRJNA813450	NA	China	Glacier	100	0.12	26	3982446	59.4	87.9	45	1	3	8	12	0	3753	423	18	0	0	0	0	0
MAG_1811AZI1_metabat2_bin.43	NA	PRJNA813429	NA	China	Glacier	90.89	0.19	168	3301538	53.7	88.1	39	0	0	6	11	2	3279	602	12	0	0	0	0	0
MAG_1811AZI1_metabat2_bin.86	NA	PRJNA813430	NA	China	Glacier	91.84	2.11	201	3186500	59.4	86.1	44	0	0	6	11	0	3073	621	9	1	0	0	0	0
MAG_1811ZXGI1_metabat2_bin.10	NA	PRJNA813431	NA	China	Glacier	73.74	0.1	482	2655145	62.6	81.7	27	0	0	5	6	0	2539	499	5	0	0	0	0	0
MAG_190624KS2_metabat2_bin.31	NA	PRJNA813432	NA	China	Glacier	80.31	2.29	419	2674559	52.5	80.8	33	0	0	5	8	0	2491	481	0	0	0	0	0	0
MAG_190624KS2_metabat2_bin.60	NA	PRJNA813433	NA	China	Glacier	79.08	1.2	466	3048220	60.1	83.3	26	0	0	5	4	0	2926	578	1	0	0	0	0	0
MAG_1906TGLS_vamb_S1C9042	NA	PRJNA813434	NA	China	Glacier	89.49	2.03	84	4255924	59.9	90.5	33	0	1	8	10	0	4102	519	3	2	0	1	0	0
MAG_1907QMI2_metabat2_bin.27	NA	PRJNA813435	NA	China	Glacier	81.02	0.99	442	3187646	59.7	82.9	33	0	0	5	9	0	3116	585	13	0	0	0	0	0
MAG_1907QMS_metabat2_bin.29	NA	PRJNA813436	NA	China	Glacier	85.61	1.58	491	4043479	58.5	85.7	41	0	0	7	13	1	3945	720	5	0	0	0	0	0
MAG_1908TGLS3_metabat2_bin.36	NA	PRJNA813437	NA	China	Glacier	79.72	1.01	748	4302695	64.3	83.9	31	0	0	6	12	0	4121	776	10	1	0	0	0	0
MAG_KQGRSC.20.08_vamb_bins_S1C4378	NA	PRJNA813438	NA	China	Glacier	99.48	0.93	66	3469963	59.6	87.2	35	1	1	5	11	0	3274	446	16	0	0	1	0	0
MAG_RWS.20.06_metabat2_bin.39	NA	PRJNA813439	NA	China	Glacier	88.38	4.27	211	2909629	56	85.8	34	1	0	6	12	0	2753	526	4	0	0	0	0	0
Polaromonas_glacialis_R3_9_GCA_000709345.1	GCA_000709345.1	PRJNA244948	SAMN02730072	Norway	Glacier	99.24	1.62	27	5284042	62.3	88	56	1	3	10	12	0	4932	433	10	1	32	0	0	0
Polaromonas_sp._Bin2_6_GCA_010365105.1	GCA_010365105.1	PRJNA573403	SAMN12810504	Antarctica	Glacier	100	1.01	68	4506243	61.5	88	43	1	0	9	13	0	4108	270	11	3	4	0	0	0
Polaromonas_sp._RGN.2_GCA_012927415.1	GCA_012927415.1	PRJNA622799	SAMN14614524	Canada	Glacier	90.69	0.15	219	3647902	59.7	85.6	34	1	1	9	12	2	3489	430	16	0	0	0	0	0
Polaromonas_sp._RGN.1_GCA_012927455.1	GCA_012927455.1	PRJNA622799	SAMN14614523	Canada	Glacier	99.24	0.18	22	4470692	60.7	88.2	43	1	3	8	11	0	4116	314	5	2	0	0	0	0
Polaromonas_sp._KJH.2_GCA_012927485.1	GCA_012927485.1	PRJNA622799	SAMN14614521	Iceland	Glacier	99.98	0.01	37	3510758	57.7	89.1	41	1	0	8	11	0	3335	225	3	2	0	0	0	0
Polaromonas_sp._CG_9.7_GCA_015752205.1	GCA_015752205.1	PRJNA677174	SAMN16784377	Antarctica	Glacier	100	0	55	4152641	60.1	87.9	46	1	4	8	17	0	3793	270	5	3	0	0	0	0
Polaromonas_sp._CG_9.11_GCA_015752225.1	GCA_015752225.1	PRJNA677172	SAMN16784365	Antarctica	Glacier	100	0.72	77	4267931	61.4	86.8	46	1	3	8	14	0	3962	329	14	1	0	0	0	0
Polaromonas_sp._CAN_BIN17_GCA_026786065.1	GCA_026786065.1	PRJNA764737	SAMN22183900	Antarctica	Glacier	78.14	1.34	396	2928861	63	81.5	34	1	0	5	9	0	2788	607	18	2	0	0	0	0
Polaromonas_sp._CG_23.6_GCA_029892315.1	GCA_029892315.1	PRJNA651892	SAMN15738716	Antarctica	Glacier	100	0.03	4	4511363	60	88	53	1	12	8	18	0	4200	355	7	1	0	0	0	0
Polaromonas_sp._CG_9.5_GCA_035984465.1	GCA_035984465.1	PRJNA1008761	SAMN37145089	Antarctica	Glacier	99.99	0.15	76	3803867	60.2	88.6	42	1	3	10	15	0	3482	312	9	1	0	0	0	0
Polaromonas_sp._NC_groundwater_594_Pr5_B_0.1um_59_23_GCA_016185115.1	GCA_016185115.1	PRJNA640378	SAMN15435090	United States of America	Groundwater	96.07	1.72	31	4812065	59.7	90.6	40	1	3	6	12	0	4586	565	5	0	1	1	0	0
Polaromonas_sp._MAG_29_GCA_018780625.1	GCA_018780625.1	PRJNA633367	SAMN16635728	Germany	Groundwater	87.89	1.34	259	3622118	62.6	87.2	38	0	0	6	15	0	3470	224	0	1	66	0	0	0
Polaromonas_sp._nzgw554_GCA_023259235.1	GCA_023259235.1	PRJNA699054	SAMN19017547	New Zealand	Groundwater	85.84	0.14	376	3215536	61	85	41	1	1	6	8	0	3179	535	19	0	63	0	0	0
Polaromonas_sp._E19_concoct.bin.163_sub_GCA_030645205.1	GCA_030645205.1	PRJNA700657	SAMN36304339	Canada	Groundwater	87.48	3.17	437	3985136	64.6	85.1	43	0	1	6	11	3	3905	508	23	1	0	0	0	0
Polaromonas_sp._E19_concoct.bin.13_sub_GCA_030646735.1	GCA_030646735.1	PRJNA700657	SAMN36304332	Canada	Groundwater	88.19	3.74	374	2995023	62.2	85	42	0	1	7	10	2	2959	441	23	0	0	0	0	0
Polaromonas_sp._E14_maxbin.029_GCA_030650875.1	GCA_030650875.1	PRJNA700657	SAMN36304127	Canada	Groundwater	83.7	1.7	291	3228805	62.7	86.4	33	0	0	4	11	0	3105	338	11	1	0	1	0	0
Polaromonas_sp._E6_concoct.bin.119_GCA_030653575.1	GCA_030653575.1	PRJNA700657	SAMN36304490	Canada	Groundwater	100	8.85	76	4420796	63.8	89.4	39	2	1	8	11	0	4154	241	6	1	0	0	0	0
Polaromonas_sp._E10_concoct.bin.55_GCA_030654695.1	GCA_030654695.1	PRJNA700657	SAMN36304068	Canada	Groundwater	99.18	2.13	34	3445043	57.8	92.6	47	1	1	8	10	2	3337	352	3	0	0	0	0	0
Polaromonas_sp._E1_maxbin.018_sub_GCA_030655375.1	GCA_030655375.1	PRJNA700657	SAMN36304035	Canada	Groundwater	90.65	9.07	77	4801998	64.7	89	41	1	1	9	13	0	4362	480	4	1	0	0	0	0
Polaromonas_sp._E1_concoct.bin.27_sub_GCA_030655465.1	GCA_030655465.1	PRJNA700657	SAMN36304029	Canada	Groundwater	81.64	5.79	338	3837009	63.6	87.2	49	1	2	10	11	0	3765	469	8	0	0	0	0	0
Polaromonas_sp._E1_concoct.bin.12_GCA_030655515.1	GCA_030655515.1	PRJNA700657	SAMN36304026	Canada	Groundwater	84.26	4.49	52	2652176	62.4	90.4	45	1	4	5	9	2	2552	279	3	1	0	0	0	0
Polaromonas_sp._C13_concoct.bin.116_GCA_030679725.1	GCA_030679725.1	PRJNA700657	SAMN36729513	Canada	Groundwater	99.99	8.54	241	4534638	63.7	87.6	44	2	1	7	11	0	4322	361	5	0	0	0	0	0
Polaromonas_sp._C15_concoct.bin.134_GCA_030680935.1	GCA_030680935.1	PRJNA700657	SAMN36729558	Canada	Groundwater	99.97	1.32	82	3854792	61.7	90.5	40	0	1	7	16	0	3690	258	5	1	0	0	0	0
Polaromonas_sp._C1_concoct.bin.30_sub_GCA_030682935.1	GCA_030682935.1	PRJNA700657	SAMN36729366	Canada	Groundwater	85.37	0.33	403	3586410	62	85.1	37	1	0	6	12	2	3481	344	4	0	0	1	0	0
Polaromonas_sp._C12_concoct.bin.8_GCA_030683285.1	GCA_030683285.1	PRJNA700657	SAMN36729460	Canada	Groundwater	94.12	2.89	119	3850976	61.5	90	41	1	1	7	17	0	3690	322	7	1	0	0	0	0
Polaromonas_sp._C12_concoct.bin.109_sub_GCA_030683705.1	GCA_030683705.1	PRJNA700657	SAMN36729433	Canada	Groundwater	93.26	2.22	172	4109419	64.3	88.8	40	2	1	7	11	0	3887	365	9	0	0	0	0	0
Polaromonas_sp._C17_maxbin.022_GCA_030684785.1	GCA_030684785.1	PRJNA700657	SAMN36729642	Canada	Groundwater	100	1.41	146	4821886	63.3	88.7	45	1	0	9	14	0	4605	365	10	0	0	0	0	0
Polaromonas_sp._C21_concoct.bin.69_GCA_030689685.1	GCA_030689685.1	PRJNA700657	SAMN36729828	Canada	Groundwater	100	0.22	103	4113009	61.5	89.8	36	1	2	7	13	2	3979	278	7	0	0	0	0	0
Polaromonas_sp._C18_concoct.bin.138_GCA_030694565.1	GCA_030694565.1	PRJNA700657	SAMN36729650	Canada	Groundwater	78.09	0.52	465	3345413	62	85.5	42	0	1	6	10	0	3329	439	16	1	0	0	0	0
Polaromonas_sp._C5_concoct.bin.153_GCA_030697125.1	GCA_030697125.1	PRJNA700657	SAMN36730134	Canada	Groundwater	84.73	1.4	562	3458554	62.2	83.3	39	0	0	6	11	1	3427	459	7	0	0	1	0	0
Polaromonas_sp._C4_concoct.bin.81_GCA_030698005.1	GCA_030698005.1	PRJNA700657	SAMN36730067	Canada	Groundwater	89.13	2.07	55	3766373	61.6	90.7	43	0	1	6	15	0	3581	253	4	2	0	0	0	0
Polaromonas_sp._C4_concoct.bin.74_GCA_030698065.1	GCA_030698065.1	PRJNA700657	SAMN36730066	Canada	Groundwater	93.56	3.55	308	4369834	63.7	87.2	42	0	1	8	11	0	4184	393	7	0	0	0	0	0
Polaromonas_sp._MAG_75_GCA_031426775.1	GCA_031426775.1	PRJNA962518	SAMN35042114	Germany	Groundwater	79.85	0.3	722	4425915	63.8	82.6	29	1	0	4	14	0	4312	623	30	2	161	0	0	0
ice_MAG_1	NA	NA	NA	China	Glacier	95.22	0.79	259	3198335	57.1	84.6	34	1	0	7	11	0	3172	630	12	2	0	0	0	0
ice_MAG_100	NA	NA	NA	China	Glacier	77.87	0	544	3107973	57.4	81	36	1	0	2	11	0	3056	819	11	0	0	0	0	0
ice_MAG_119	NA	NA	NA	China	Glacier	79.54	0.93	271	3225990	60.6	84.9	28	0	0	7	13	0	3058	353	26	1	0	0	0	0
ice_MAG_121	NA	NA	NA	China	Glacier	80.93	3.63	321	3187121	62.2	85.1	31	0	0	6	10	0	3115	397	42	0	0	0	0	0
ice_MAG_15	NA	NA	NA	China	Glacier	80.64	2.18	435	3237985	57.4	81.8	40	0	0	7	14	0	3183	791	9	0	0	0	0	0
ice_MAG_153	NA	NA	NA	China	Glacier	79.16	0.06	512	3254952	60.5	83.3	25	1	0	9	12	0	3225	579	8	0	0	0	0	0
ice_MAG_154	NA	NA	NA	China	Glacier	81.2	0.11	356	2814554	61	84.6	31	0	0	3	9	0	2680	515	5	2	0	0	0	0
ice_MAG_197	NA	NA	NA	China	Glacier	81.85	0.42	458	3634414	61.9	83.7	34	1	0	8	11	0	3587	571	48	0	0	0	0	0
ice_MAG_2	NA	NA	NA	China	Glacier	83.09	0	360	2341741	54	84.3	35	2	0	4	8	0	2377	445	1	0	0	0	0	0
ice_MAG_20	NA	NA	NA	China	Glacier	79.41	0.69	220	2823293	60.7	85.9	35	1	0	6	8	0	2682	332	16	0	0	0	0	0
ice_MAG_200	NA	NA	NA	China	Glacier	71.51	0	320	2556854	60.8	84.6	31	0	0	4	6	0	2432	450	3	2	0	0	0	0
ice_MAG_206	NA	NA	NA	China	Glacier	85.25	1.21	519	3579755	60.4	83.9	39	1	0	9	11	0	3521	600	9	0	0	0	0	0
ice_MAG_25	NA	NA	NA	China	Glacier	93.54	0.7	106	3280291	58.5	90.8	40	1	1	5	12	0	3241	413	11	0	0	0	0	0
ice_MAG_28	NA	NA	NA	China	Glacier	83.88	0.06	407	3120895	53	83.3	36	1	0	4	10	0	2990	547	3	0	0	0	0	0
ice_MAG_29	NA	NA	NA	China	Glacier	90.96	0.38	325	3383467	60.7	84.8	35	1	1	7	10	0	3234	460	19	0	0	0	0	0
ice_MAG_30	NA	NA	NA	China	Glacier	80.32	0.82	408	2936522	58.1	84.6	29	0	0	4	9	0	2910	574	9	0	0	0	0	0
ice_MAG_33	NA	NA	NA	China	Glacier	79.75	0.72	336	2792668	61	85	29	1	0	5	9	0	2652	477	8	1	0	0	0	0
ice_MAG_37	NA	NA	NA	China	Glacier	76.61	0.89	293	3281827	61.4	84.8	33	1	0	6	8	0	3127	448	19	0	0	1	0	0
ice_MAG_50	NA	NA	NA	China	Glacier	81.23	1.65	304	2896840	60.4	84.7	37	0	0	8	7	0	2822	428	19	1	0	0	0	0
ice_MAG_51	NA	NA	NA	China	Glacier	71.76	0.12	180	2258190	62.6	86.4	21	0	0	3	8	0	2148	291	13	0	0	0	0	0
ice_MAG_62	NA	NA	NA	China	Glacier	90.35	0.22	155	3527312	60.5	86.9	38	1	0	7	10	0	3288	275	23	3	0	0	0	0
ice_MAG_76	NA	NA	NA	China	Glacier	87.5	0.42	332	3569700	62.1	84.7	33	0	0	6	12	0	3428	447	30	0	0	0	0	0
ice_MAG_79	NA	NA	NA	China	Glacier	79.84	0.53	441	3404034	60.5	84.3	31	1	0	6	11	0	3291	516	9	0	0	0	0	0
ice_MAG_83	NA	NA	NA	China	Glacier	79.14	0.17	425	2976222	60.7	83.1	30	0	0	3	9	0	2845	573	6	2	0	0	0	0
ice_MAG_89	NA	NA	NA	China	Glacier	82.26	0.53	253	3077096	57.2	84.5	35	1	0	7	11	0	3060	586	18	2	0	0	0	0
ice_MAG_94	NA	NA	NA	China	Glacier	71.03	0.01	352	2101119	54.1	83.5	30	0	0	1	8	0	2147	440	3	0	0	0	0	0
Polaromonas_sp._LacPavin_0920_WC12_MAG_62_10_GCA_026400075.1	GCA_026400075.1	PRJNA852163	SAMN30026379	France	Lake water	83.69	0.68	452	3648230	62.1	84.5	46	1	0	17	11	5	3448	675	31	2	3	0	0	0
Polaromonas_sp._SM01_GCA_033446725.1	GCA_033446725.1	PRJNA1033432	SAMN38033633	Antarctica	Lake water	99.97	0.27	24	4588427	61.8	90.3	45	1	3	9	14	0	4307	304	3	2	2	1	0	0
Polaromonas_sp._Sample_102_S76_bin_189_GCA_040381515.1	GCA_040381515.1	PRJNA1021391	SAMN37556149	Sweden	Lake water	88.47	0.27	147	2663124	62.1	90.3	40	0	1	3	12	0	2575	440	7	1	0	0	0	0
Polaromonas_sp._EUL_170_GCA_040400775.1	GCA_040400775.1	PRJNA1052970	SAMN40135894	Spain	Lake water	73.12	0	466	2876636	56.1	82.2	22	0	0	6	9	0	2851	637	12	0	137	0	0	0
Polaromonas_sp._EUL_168_GCA_040400815.1	GCA_040400815.1	PRJNA1052970	SAMN40135892	Spain	Lake water	82.36	0.02	102	2666700	58.9	91.5	35	1	0	4	9	0	2504	257	2	0	38	0	0	0
Polaromonas_sp._EUL_162_GCA_040400935.1	GCA_040400935.1	PRJNA1052970	SAMN40135886	Spain	Lake water	100	0.05	65	3552844	62.7	89.9	40	1	0	6	10	1	3386	493	4	1	29	0	0	0
Polaromonas_sp._EUL_161_GCA_040400945.1	GCA_040400945.1	PRJNA1052970	SAMN40135885	Spain	Lake water	100	1.2	57	3556240	61.8	92.2	37	1	1	6	12	2	3371	479	2	0	2	0	0	0
Polaromonas_sp._concoct.226.WLB_GCA_041689105.1	GCA_041689105.1	PRJNA1044158	SAMN38376530	Antarctica	Lake water	99.95	0.75	239	4341733	62	87.6	44	0	0	7	14	0	4210	570	16	1	0	0	0	0
Polaromonas_sp._ME2015_05_19_3300034121_group6_bin52_GCA_044349845.1	GCA_044349845.1	PRJNA1158976	SAMN43898875	United States of America	Lake water	99.75	0.02	41	4120557	64.2	90.3	41	1	0	7	13	0	3865	133	0	1	0	0	0	0
Polaromonas_sp._ME2017_06_07_3300042514_group7_bin120_GCA_044350025.1	GCA_044350025.1	PRJNA1158976	SAMN43899510	United States of America	Lake water	92.82	0.97	109	2806046	59.7	90.8	36	1	0	4	9	0	2799	301	0	0	0	0	0	0
Polaromonas_sp._ME2016_07_29_3300044622_group7_bin1_GCA_044352025.1	GCA_044352025.1	PRJNA1158976	SAMN43899401	United States of America	Lake water	72.91	0.03	355	2482578	65	85.9	25	0	0	3	9	0	2383	451	1	0	0	0	0	0
Polaromonas_sp._ME2016_07_20_3300033996_group7_bin88_GCA_044352515.1	GCA_044352515.1	PRJNA1158976	SAMN43899376	United States of America	Lake water	88	0.4	353	3912927	63.8	86.8	38	0	1	4	11	0	3789	774	7	0	0	0	0	0
Polaromonas_sp._ME2016_05_06_3300042878_group7_bin259_GCA_044354315.1	GCA_044354315.1	PRJNA1158976	SAMN43899280	United States of America	Lake water	84.85	0.38	59	2439171	57.6	91.2	33	1	0	7	6	3	2385	311	2	0	0	0	0	0
Polaromonas_sp._ME2015_10_15_3300034096_group6_bin145_GCA_044355135.1	GCA_044355135.1	PRJNA1158976	SAMN43899235	United States of America	Lake water	73.11	0.15	447	2844193	65.2	85.2	30	0	1	3	10	0	2707	554	0	0	0	0	0	0
Polaromonas_sp._ME2015_05_09_3300035438_group6_bin58_GCA_044357185.1	GCA_044357185.1	PRJNA1158976	SAMN43898870	United States of America	Lake water	90.16	1.17	122	2753391	59.6	90.8	39	1	1	4	9	0	2720	320	3	0	0	0	0	0
Polaromonas_sp._ME2014_05_28_3300035212_group5_bin114_GCA_044362035.1	GCA_044362035.1	PRJNA1158976	SAMN43898623	United States of America	Lake water	79.23	0.02	381	2795144	62	86.7	27	1	1	6	10	0	2705	466	1	1	0	0	0	0
Polaromonas_sp._ME2018_11_08GD_3300042901_group8_bin35_GCA_044378095.1	GCA_044378095.1	PRJNA1158976	SAMN43900748	United States of America	Lake water	100	0.03	167	3503127	56.5	91.2	39	1	0	8	12	1	3348	433	12	0	0	0	0	0
Polaromonas_sp._YR568_JJ_MEM5D2_223_4_m1_bin343_GCA_943371715.1	GCA_943371715.1	PRJEB49198	SAMEA14447338	Czechia	Lake water	99.87	0.05	47	4093820	64.2	90.2	38	1	2	7	12	0	3844	168	3	1	0	0	0	0
Polaromonas_sp._YR568_JJ_ME644_99_2_m1_bin335_GCA_943371765.1	GCA_943371765.1	PRJEB49198	SAMEA14447313	Czechia	Lake water	100	0.35	39	4395726	63.8	90.4	40	1	0	8	12	0	4159	237	5	1	0	0	0	0
Polaromonas_sp._YR568_JJ_MO2C4_301_2_mx_bin692_GCA_943372955.1	GCA_943372955.1	PRJEB49198	SAMEA14447389	Czechia	Lake water	100	0.14	19	3548288	62.9	90.2	42	1	3	7	13	0	3265	235	1	0	0	1	0	0
Polaromonas_sp._YR568_GCA_945860515.1	GCA_945860515.1	PRJEB35640	SAMEA110379546	Italy	Lake water	83.58	0.27	279	2938126	57.5	87.6	32	1	0	7	6	0	2911	425	2	0	1	0	0	0
Polaromonas_sp._YR568_GCA_945867705.1	GCA_945867705.1	PRJEB35640	SAMEA110379880	Czechia	Lake water	77.45	1.25	436	3325594	62.7	85	27	0	0	4	7	1	3217	590	6	0	0	0	0	0
Polaromonas_sp._YR568_GCA_945871335.1	GCA_945871335.1	PRJEB35640	SAMEA110379980	Czechia	Lake water	71.89	4.63	316	2442803	59	87.5	24	0	1	5	6	0	2423	439	2	0	0	0	0	0
Polaromonas_sp._YR568_GCA_945878265.1	GCA_945878265.1	PRJEB35640	SAMEA110380445	Austria	Lake water	83.73	0.01	285	2909366	57.7	87.1	29	1	0	5	6	0	2908	436	1	0	0	0	0	0
Polaromonas_sp._YR568_GCA_945878995.1	GCA_945878995.1	PRJEB35640	SAMEA110380200	Czechia	Lake water	95.64	0.58	154	4145272	62	87.5	59	1	1	6	8	4	3987	649	7	0	0	0	0	0
Polaromonas_sp._YR568_GCA_945881975.1	GCA_945881975.1	PRJEB35640	SAMEA110379737	Czechia	Lake water	95.23	1.5	105	4213410	62.3	89.1	61	1	0	6	10	0	3987	552	6	0	0	0	0	0
Polaromonas_sp._YR568_GCA_945896805.1	GCA_945896805.1	PRJEB35640	SAMEA110380358	Switzerland	Lake water	81.25	0.37	205	3090279	57.5	88.9	37	1	0	6	8	0	3026	393	2	0	0	0	0	0
Polaromonas_sp._YR568_GCA_945907175.1	GCA_945907175.1	PRJEB35640	SAMEA110380554	Switzerland	Lake water	87.37	0.59	250	3159650	57.5	87.6	33	1	0	6	5	0	3120	437	5	0	0	0	0	0
Polaromonas_sp._ME_04may21_LR_166_GCA_964203505.1	GCA_964203505.1	PRJEB35640	SAMEA115861875	Czechia	Lake water	96.2	3.35	8	4961672	62.1	88.6	65	1	5	6	10	2	4648	1008	49	0	0	0	0	0
2020_CN_B_W_1_bin.182.purify	NA	CRA011516	NA	China	Lake water	70.39	0.71	309	2030446	60.4	86.1	23	1	2	3	8	0	2065	343	1	0	0	0	0	0
2020_CN_B_W_2_bin.211.purify	NA	CRA011517	NA	China	Lake water	77.21	0.84	292	2108770	60.6	86.5	25	0	0	1	8	0	2150	354	1	0	0	0	0	0
2020_CN_D_w_1_bin.87.purify	NA	CRA011518	NA	China	Lake water	70.09	0.07	333	2038568	60.3	85.2	20	1	2	1	7	0	2057	353	1	0	0	0	0	0
2020_CN_DB_w_1_bin.76.purify	NA	CRA011519	NA	China	Lake water	76.91	0.76	360	2406232	60	85.7	27	1	2	2	10	0	2420	381	4	0	0	0	0	0
2020_CN_N_W_1_bin.10.purify	NA	CRA011520	NA	China	Lake water	72.3	0.1	288	2126434	60.4	86.6	25	0	0	1	8	0	2159	350	0	0	0	0	0	0
2020_CN_N_W_2_0m_bin.145.purify	NA	CRA011521	NA	China	Lake water	74.38	0.57	279	1962182	60.8	86.5	22	0	0	2	7	0	1964	312	0	0	0	0	0	0
2020_CRC_20W_1_0m_1_bin.141.purify	NA	CRA011522	NA	China	Lake water	74.15	4.66	567	3844566	62.8	83.8	23	0	0	5	9	1	3774	789	9	0	0	0	0	0
2020_CRC_20W_1_5m_1_bin.1.purify	NA	CRA011523	NA	China	Lake water	83.17	2.22	553	3607980	62.7	83.4	31	1	0	4	6	2	3590	755	6	0	0	0	0	0
2020_JNYC_20W_1_0m_1_bin.3.purify	NA	CRA011528	NA	China	Lake water	85.03	0.92	216	4029493	61.8	86.3	40	0	1	5	10	2	3909	682	13	0	0	0	0	0
2020_JNYC_20W_1_100m_1_bin.31.purify	NA	CRA011529	NA	China	Lake water	84.72	0.94	310	3753659	61.8	85.8	34	1	1	5	9	1	3701	653	17	0	0	0	0	0
2020_JNYC_20W_1_20m_1_bin.156.purify	NA	CRA011530	NA	China	Lake water	83.79	3.31	499	3432774	57.7	85.2	29	1	0	6	6	0	3491	678	7	0	0	0	0	0
2020_JNYC_20W_1_20m_1_bin.170.purify	NA	CRA011531	NA	China	Lake water	81.93	3.79	273	3754639	62	86	36	0	1	3	9	2	3716	671	14	0	0	0	0	0
2020_JNYC_20W_1_40m_1_bin.103.purify	NA	CRA011532	NA	China	Lake water	84.2	2.15	347	3860486	61.9	85	38	1	1	5	10	1	3800	733	16	0	0	0	0	0
2020_JNYC_20W_1_40m_1_bin.67.purify	NA	CRA011533	NA	China	Lake water	72.48	0.45	290	2611595	57.7	87.5	21	0	0	5	6	0	2589	399	2	0	0	0	0	0
2020_JNYC_20W_1_60m_1_bin.131.purify	NA	CRA011534	NA	China	Lake water	87.92	2.61	236	3892793	61.8	86.9	35	1	0	5	10	1	3798	631	13	0	0	0	0	0
2020_JNYC_20W_1_60m_1_bin.91.purify	NA	CRA011535	NA	China	Lake water	89.14	3.74	550	3638230	57.3	85	36	2	0	6	7	0	3721	755	4	0	0	0	0	0
2020_JNYC_20W_1_80m_1_bin.130.purify	NA	CRA011536	NA	China	Lake water	83.49	0.47	251	3756543	61.9	86.2	32	1	0	4	10	4	3692	656	14	0	0	0	0	0
2020_JNYC_20W_2_1_bin.98.purify	NA	CRA011537	NA	China	Lake water	86.69	2.58	231	3966685	61.7	86.7	37	1	1	5	9	1	3880	687	11	1	0	0	0	0
2020_KMC_20W_1_10m_1_bin.19.purify	NA	CRA011538	NA	China	Lake water	75.51	0.92	429	2169390	60.5	83.8	24	0	0	3	7	0	2185	416	3	0	0	0	0	0
2020_SLC_w_7_bin.196.purify	NA	CRA011539	NA	China	Lake water	71.8	3.62	441	3451353	63.4	84.9	21	0	1	5	9	1	3333	708	4	0	0	0	0	0
Polaromonas_naphthalenivorans_CJ2_GCA_000015505.1	GCA_000015505.1	PRJNA13418	SAMN02598302	United States of America	Other	100	0.5	9	5366143	61.7	88.8	52	1	6	19	16	0	5018	448	3	1	0	1	0	0
Polaromonas_vacuolata_KCTC_22033_GCA_012584515.1	GCA_012584515.1	PRJNA616174	SAMN14483341	Antarctica	Other	100	1.43	1	3837686	52.1	88.9	56	1	18	6	13	0	3462	238	0	0	0	1	0	0
Polaromonas_aquatica_CCUG_39402_GCA_042659145.1	GCA_042659145.1	PRJNA595761	SAMN43284216	Sweden	Other	99.31	4.9	84	5680980	60.5	89.7	44	1	4	8	16	0	5348	500	5	2	9	0	0	0
icacos_2019_sw_WHONDRS_S19S_0094_B_bin.144	GCA_039800305.1	PRJNA946291	SAMN37153369	Puerto Rico	River	88.85	0.15	322	2919209	65	87.4	41	1	1	4	11	0	2793	501	3	1	0	0	0	0
river_bin_metabat_1556	GCA_965184215.1	PRJEB85861	SAMEA117784269	United Kingdom	River	78.38	1	358	3323782	60.6	84.4	25	0	1	4	9	0	3111	524	2	0	0	1	0	0
river_bin_metabat_1523	GCA_965184385.1	PRJEB85861	SAMEA117784267	United Kingdom	River	82.36	1.97	245	3503432	62.2	86.7	36	0	0	5	11	0	3301	500	1	1	0	0	0	0
river_metabat_ad.2212	GCA_965186565.1	PRJEB85861	SAMEA117784620	United Kingdom	River	99.87	0.24	84	3561770	62	92.3	42	0	0	6	14	0	3363	462	3	2	0	0	0	0
river_metabat_ad.481	GCA_965187125.1	PRJEB85861	SAMEA117784763	United Kingdom	River	72.74	1.91	371	2935070	61.5	84.3	30	0	0	7	7	0	2890	605	11	2	0	0	0	0
river_metabinner_orig_365	GCA_965187185.1	PRJEB85861	SAMEA117784746	United Kingdom	River	84.13	2.7	207	3589754	62	86.7	35	0	0	6	12	0	3317	479	12	1	0	1	0	0
river_metabat_ad.3037	GCA_965188745.1	PRJEB85861	SAMEA117784700	United Kingdom	River	93.05	0.16	204	3393641	58	88.7	41	1	0	5	10	4	3182	530	3	0	0	0	0	0
river_metabat_ad.2894	GCA_965190045.1	PRJEB85861	SAMEA117784682	United Kingdom	River	97.26	3.95	89	3100094	60.9	88.2	39	1	0	9	6	3	2887	414	11	2	0	0	0	0
2019_bqzb_2_bin.20.purify	NA	CRA011511	NA	China	River	94.58	0.76	202	2657281	54.2	81	38	1	1	4	8	2	2309	419	2	0	0	0	0	0
2019_zjzb_5_bin.27.purify	NA	CRA011512	NA	China	River	84.3	1.51	497	2441634	61.4	83.7	30	0	0	2	8	0	2401	565	8	0	0	0	0	0
2020_CJH_W1_bin.104.purify	NA	CRA011515	NA	China	River	80.82	0.68	459	3409038	60.7	83.9	30	0	0	4	13	0	3319	659	11	1	0	0	0	0
2020_HH3_W1_bin.44.purify	NA	CRA011526	NA	China	River	75.31	0.08	526	3237878	60.9	82.2	30	0	0	3	13	0	3162	686	10	2	0	0	0	0
2020_SQ_W_1_bin.87.purify	NA	CRA011540	NA	China	River	82.44	2.46	315	2624611	61	86.8	35	1	0	5	11	0	2574	509	6	0	0	0	0	0
2020_TLH1_W1_bin.58.purify	NA	CRA011541	NA	China	River	80.58	0.97	452	3240461	61	83.1	24	0	0	4	13	0	3125	629	10	1	0	0	0	0
2021_CMY_W3_bin.57.purify	NA	CRA011557	NA	China	River	75.44	0	568	3196955	60.8	81	34	0	0	5	11	0	3108	645	16	2	0	1	0	0
2021_ZJZB_W3_bin.50.purify	NA	CRA011569	NA	China	River	76.93	0.42	399	2580081	62.3	83.2	27	0	1	8	8	0	2478	415	2	1	0	0	0	0
2021_ZJZB_W4_bin.54.purify	NA	CRA011570	NA	China	River	71.71	3.96	714	2960327	60.9	79	34	1	1	7	9	0	2980	699	14	1	0	0	0	0
Polaromonas_sp._bin.87_GCA_013205645.1	GCA_013205645.1	PRJNA616293	SAMN14944483	Canada	Lake water	71.99	1.86	449	2549938	58.8	83.9	18	0	0	4	7	0	2640	371	7	0	0	1	0	0
2020_YZYC_20W_1_10m_1_bin.149.purify	NA	CRA011545	NA	China	Lake water	79.57	2.47	262	2249798	60.5	86.7	25	1	1	2	10	0	2328	375	5	0	0	0	0	0
2020_YZYC_20W_1_15m_1_bin.106.purify	NA	CRA011546	NA	China	Lake water	70.17	0.08	195	1862589	60.6	88	27	1	0	2	9	0	1928	284	6	0	0	0	0	0
2020_YZYC_20W_1_20m_1_bin.94.purify	NA	CRA011547	NA	China	Lake water	72.4	0.18	189	2011602	60.4	88.1	32	0	1	2	8	0	2029	302	4	0	0	0	0	0
2020_YZYC_20W_1_25m_1_bin.128.purify	NA	CRA011548	NA	China	Lake water	72.92	0.16	170	1956935	60.4	88.4	29	1	1	2	7	0	1980	283	4	0	0	0	0	0
2020_YZYC_20W_1_5m_1_bin.31.purify	NA	CRA011549	NA	China	Lake water	71.84	0.65	193	1950515	60.4	88.2	31	1	2	1	6	0	2003	295	7	0	0	0	0	0
Polaromonas_sp._CF318_GCA_000282655.1	GCA_000282655.1	PRJNA83059	SAMN00839626	United States of America	Soil	100	0.08	159	5008816	64.9	89.9	56	1	3	9	13	0	4684	260	1	0	0	1	0	0
Polaromonas_sp._A23_GCA_002001015.1	GCA_002001015.1	PRJNA369603	SAMN06289802	Norway	Soil	100	0	51	4578833	61.1	90.3	44	1	3	8	14	0	4337	245	5	1	0	0	0	0
Polaromonas_sp._UBA4122_UBA4122_GCA_002381615.1	GCA_002381615.1	PRJNA348753	SAMN06453216	Canada	Soil	99.46	0.39	172	4169319	59.6	86.4	41	1	2	6	12	0	4002	531	17	0	132	0	0	0
Polaromonas_sp._UBA5171_UBA5171_GCA_002413395.1	GCA_002413395.1	PRJNA348753	SAMN06451875	Canada	Soil	100	0.09	138	3996238	59.1	89.1	41	1	0	8	12	0	3981	664	56	0	141	0	0	0
Polaromonas_sp._UBA10861_GCA_003454315.1	GCA_003454315.1	PRJNA417962	SAMN08017834	Canada	Soil	75.64	2.42	352	4194495	59.5	82.7	41	1	1	6	12	0	4178	1039	44	0	774	0	0	0
Polaromonas_sp._MGR_bin325_GCA_013817205.1	GCA_013817205.1	PRJNA630822	SAMN15052216	Antarctica	Soil	99.97	0.12	149	3771451	62.2	89.4	42	1	1	6	15	0	3638	374	17	1	7	0	0	0
Polaromonas_sp._b69_HoplandSoilSeptJan_GCA_021153985.1	GCA_021153985.1	PRJNA517182	SAMN10827375	United States of America	Soil	86.35	0.01	230	4511580	62.6	88.2	38	3	1	8	12	0	4211	403	5	1	0	0	0	0
Polaromonas_sp._P1_28__13_GCA_024703815.1	GCA_024703815.1	PRJNA329489	SAMN23078433	Russia	Soil	81.24	8.58	1	6412550	61.1	86	52	1	9	8	14	0	8384	2847	930	0	0	1	0	0
Polaromonas_sp._P1_28__8_GCA_024703835.1	GCA_024703835.1	PRJNA329489	SAMN23078434	Russia	Soil	77.8	3.97	1	5425429	62.2	85.1	45	1	5	5	13	0	6904	2096	875	1	0	1	0	0
Polaromonas_sp._P2_4_GCA_024703855.1	GCA_024703855.1	PRJNA329489	SAMN23078435	Russia	Soil	82.02	7.67	1	5984015	61.3	86.3	50	1	8	10	13	1	7660	2449	906	0	0	1	0	0
Polaromonas_sp._P1_6_GCA_024703875.1	GCA_024703875.1	PRJNA329489	SAMN23078436	Russia	Soil	73.39	8.05	2	6771957	61.1	85.9	70	1	9	7	13	1	8723	2936	982	0	0	1	0	0
Polaromonas_sp._RYN_586_GCA_028291865.1	GCA_028291865.1	PRJNA682830	SAMN17837674	United States of America	Soil	71.06	0.41	623	3740581	65.6	84.2	17	0	1	5	10	0	3718	798	10	0	0	0	0	0
Polaromonas_sp._RYN_585_GCA_028291905.1	GCA_028291905.1	PRJNA682830	SAMN17837673	United States of America	Soil	76.51	1.16	579	4337268	63.8	81.4	34	0	0	5	15	0	4060	745	10	0	0	0	0	0
Polaromonas_sp._RYN_579_GCA_028291985.1	GCA_028291985.1	PRJNA682830	SAMN17837667	United States of America	Soil	96.5	0.5	94	3584679	60.5	87.3	40	0	0	6	13	0	3324	507	3	1	0	0	0	0
Polaromonas_sp._RYN_574_GCA_028292045.1	GCA_028292045.1	PRJNA682830	SAMN17837662	United States of America	Soil	77.4	0.22	279	3303485	62.8	86.2	28	0	1	7	14	0	3182	483	12	1	0	0	0	0
Polaromonas_sp._RYN_562_GCA_028292345.1	GCA_028292345.1	PRJNA682830	SAMN17837650	United States of America	Soil	74.99	2.13	487	3452024	64.4	83.3	36	1	0	7	9	0	3267	494	11	1	0	0	0	0
Polaromonas_sp._RYN_542_GCA_028292745.1	GCA_028292745.1	PRJNA682830	SAMN17837630	United States of America	Soil	85.38	0.55	154	3776021	61.7	85.5	39	0	1	9	12	1	3382	413	11	0	0	0	0	0
Polaromonas_sp._SMAG_U11085_GCA_035638815.1	GCA_035638815.1	PRJNA983538	SAMN37946562	Peru	Soil	100	0.1	32	3738691	59.4	91.1	39	1	2	9	13	0	3612	397	5	0	0	0	0	0
Polaromonas_sp._SMAG_U4641_GCA_036506595.1	GCA_036506595.1	PRJNA983538	SAMN37957922	United States of America	Soil	81.93	2.21	521	4226703	62.3	84.5	31	1	0	6	11	0	4036	539	10	0	0	1	0	0
Polaromonas_sp._LC071_GCA_036675725.1	GCA_036675725.1	PRJNA767176	SAMN21891917	China	Soil	72.12	2.71	701	3705313	63.2	81.4	31	0	1	11	11	0	3532	545	9	1	0	1	0	0
Polaromonas_sp._LC052_GCA_036676035.1	GCA_036676035.1	PRJNA767176	SAMN21891898	China	Soil	93.02	0.9	136	4296902	62.8	88.8	42	1	2	6	15	1	4071	299	7	0	0	1	0	0
Polaromonas_sp._cluster1_bin.8_GCA_039925285.1	GCA_039925285.1	PRJNA746701	SAMN37818950	Antarctica	Soil	71.18	0.38	317	2335522	61.4	85.1	23	0	0	7	9	1	2298	377	11	0	0	0	0	0
Polaromonas_sp._cluster3_bin.291_GCA_039930745.1	GCA_039930745.1	PRJNA746701	SAMN38393029	Antarctica	Soil	94.22	0	178	4805418	62	88.7	39	1	0	6	15	2	4564	471	5	0	0	0	0	0
Polaromonas_sp._cluster3_bin.188_GCA_039932935.1	GCA_039932935.1	PRJNA746701	SAMN38392915	Antarctica	Soil	95.88	0.42	146	4833808	61.6	88.3	52	1	1	7	13	0	4591	520	2	1	0	0	0	0
Polaromonas_sp._cluster4_bin.192_GCA_040004635.1	GCA_040004635.1	PRJNA746701	SAMN38393219	Antarctica	Soil	70.67	1.13	685	3531850	61.9	82.1	37	0	1	6	8	0	3537	642	8	0	0	1	0	0
Polaromonas_hydrogenivorans_DSM_17735_GCA_040105105.1	GCA_040105105.1	PRJNA1118259	SAMN41603084	United States of America	Soil	99.97	0.92	6	5365325	62.1	88.8	53	1	12	22	12	0	5019	415	22	1	0	0	0	0
Polaromonas_sp._UC242_47_UC242_47_GCA_044452385.1	GCA_044452385.1	PRJNA1090919	SAMN43526786	United States of America	Soil	100	0.89	5	4858718	61.6	89.9	48	1	6	9	15	0	4722	480	72	1	0	1	0	0
Polaromonas_sp._OV174_GCA_900112285.1	GCA_900112285.1	PRJEB17170	SAMN05216344	United Stats	Soil	100	0.72	61	4531508	61.3	89.4	54	1	4	7	14	0	4289	191	3	0	0	0	0	0
Polaromonas_sp._YR568_GCA_900116715.1	GCA_900116715.1	PRJEB17593	SAMN05216350	United States of America	Soil	100	0.21	22	4827503	62.8	91	58	1	3	8	14	0	4451	182	0	2	3	0	0	0
uncultured_Polaromonas_sp._GCA_946479075.1	GCA_946479075.1	PRJEB55045	SAMEA110698795	United Kingdom	Soil	82.07	0.48	346	3603423	63.8	86.7	36	1	0	7	11	0	3469	399	4	1	0	0	0	0
Polaromonas_jejuensis_NBRC_106434_ena_yuan_GCF_001598235.1_GCA_963869285.1	GCA_963869285.1	PRJEB71012	SAMEA115017303	Korea	Soil	100	0.85	79	5134650	62.9	89	47	1	3	9	17	0	4842	268	3	0	0	1	0	0
2020_CESD_W_2_bin.137.purify	NA	CRA011513	NA	China	Wetland	76.66	3.26	640	3602602	63.1	82.6	33	0	0	8	11	2	3541	965	8	0	0	0	0	0
2020_CESD_W_2_bin.155.purify	NA	CRA011514	NA	China	Wetland	78.33	3.18	525	2769084	62.1	83.8	37	0	0	3	12	0	2756	649	6	0	0	0	0	0
2020_DQZB_w2_bin.26.purify	NA	CRA011524	NA	China	Wetland	80.76	0.76	473	2942994	57.2	84.8	30	1	0	6	12	0	2972	612	3	0	0	0	0	0
2020_DQZB_w6_bin.142.purify	NA	CRA011525	NA	China	Wetland	79.11	0.54	341	2638355	56.9	85.7	28	1	0	6	12	0	2706	521	3	0	0	0	0	0
2020_HHSD3_W1_bin.46.purify	NA	CRA011527	NA	China	Wetland	74.98	0.65	399	2465161	62.2	85.6	32	0	0	2	10	0	2481	557	3	0	0	0	0	0
2020_TLSD3_W1_bin.4.purify	NA	CRA011542	NA	China	Wetland	76.92	0.02	92	2236431	54.4	82.7	31	1	1	5	6	0	1949	337	0	0	0	0	0	0
2020_YBJSD_W_1_bin.84.purify	NA	CRA011543	NA	China	Wetland	79.25	0.35	445	2961366	62.2	85.8	35	1	0	6	14	1	2872	573	7	0	0	0	0	0
2020_YBJSD_W_2_bin.50.purify	NA	CRA011544	NA	China	Wetland	87.3	0.34	208	2880201	56.7	89.1	31	1	1	5	9	0	2843	418	12	0	0	0	0	0
2020_ZJZBSD_01_1_bin.11.purify	NA	CRA011550	NA	China	Wetland	95.15	1.02	31	3006053	61.2	92.7	37	1	0	4	11	3	2876	385	6	0	0	0	0	0
2020_ZJZBSD_04_1_bin.130.purify	NA	CRA011551	NA	China	Wetland	98.72	0.33	92	4292314	62.7	89	38	1	0	9	11	1	3891	726	17	0	0	0	0	0
2020_ZJZBSD_04_3_bin.62.purify	NA	CRA011552	NA	China	Wetland	81.27	2.49	358	3661707	63.3	85.3	27	1	0	7	12	1	3586	850	13	0	0	0	0	0
2021_BQZBSD_W1+_bin.51.purify	NA	CRA011554	NA	China	Wetland	84.43	0.11	52	2799162	61.3	92.1	36	1	0	7	11	0	2715	402	3	0	0	0	0	0
2021_CBL_W2_bin.78.purify	NA	CRA011555	NA	China	Wetland	79.67	0.3	381	2823759	61.5	86.2	37	0	1	7	11	0	2776	531	4	0	0	0	0	0
2021_CBL_W3_bin.9.purify	NA	CRA011556	NA	China	Wetland	73.87	1.14	464	2670048	61.7	84.1	23	0	1	6	12	0	2621	562	1	0	0	0	0	0
2021_SD_W41_bin.130.purify	NA	CRA011558	NA	China	Wetland	75	1.03	268	2285247	61.8	87.6	29	1	1	6	8	0	2209	395	2	1	0	0	0	0
2021_SD_W41_bin.52.purify	NA	CRA011559	NA	China	Wetland	76.06	0.04	263	2228194	58.7	87.1	28	0	0	4	10	0	2192	375	3	0	0	0	0	0
2021_SD_W42_bin.54.purify	NA	CRA011560	NA	China	Wetland	78.58	0.83	290	2436333	61.9	87.4	31	1	1	3	9	0	2353	385	0	1	0	0	0	0
2021_SD_W43_bin.42.purify	NA	CRA011561	NA	China	Wetland	79.25	0.79	206	2348676	61.9	88	28	0	1	5	8	0	2266	353	1	1	0	0	0	0
2021_SD_W62_bin.48.purify	NA	CRA011562	NA	China	Wetland	83.99	4.59	144	2623096	61.9	90.4	38	0	1	4	14	0	2548	362	2	0	0	0	0	0
2021_SD_W63_bin.39.purify	NA	CRA011563	NA	China	Wetland	76.03	0.86	558	2280691	63.3	80.7	29	0	0	3	6	0	2208	491	1	0	0	0	0	0
2021_SD_W73_bin.75.purify	NA	CRA011564	NA	China	Wetland	82.23	0.02	384	2713723	62.1	85.5	36	0	0	3	13	2	2604	552	5	2	0	0	0	0
2021_SLHSD_W2_bin.84.purify	NA	CRA011565	NA	China	Wetland	74.54	2.64	447	2843932	60.8	86	43	2	1	6	10	1	2961	794	16	0	0	0	0	0
2021_SLHSD_W5_bin.73.purify	NA	CRA011566	NA	China	Wetland	77.77	1.27	604	3260160	64	81.9	21	0	0	6	10	2	3207	944	11	0	0	0	0	0
2021_TMRSD_W4_bin.73.purify	NA	CRA011567	NA	China	Wetland	89.87	2.02	469	3533491	62.7	84	38	0	0	4	11	0	3489	840	5	0	0	0	0	0
2021_ZJZB_W23_bin.48.purify	NA	CRA011568	NA	China	Wetland	76.3	0.66	420	2714132	62.3	85.4	28	0	0	4	12	0	2706	548	3	0	0	0	0	0
2021_ZJZBSD_W51_bin.95.purify	NA	CRA011571	NA	China	Wetland	79.83	0.21	411	2774160	56.9	85.5	31	1	0	5	10	1	2802	529	2	0	0	0	0	0
